# Pax6 homologs are required for patterning both visual systems of the daddy-longlegs *Phalangium opilio*

**DOI:** 10.64898/2026.04.03.716372

**Authors:** Ethan M. Laumer, Sophie M. Neu, Benjamin C. Klementz, Pranil Panda, Emily V.W. Setton, Prashant P. Sharma

**Affiliations:** University of Wisconsin-Madison, Department of Integrative Biology, Madison 53706, Wisconsin, United States; The Whitney Laboratory for Marine Bioscience, Department of Biology, University of Florida, St. Augustine, FL, 32080, USA

**Keywords:** morphogenesis, eye development, paralogy, vestigial organs, retinal determination network

## Abstract

The evolution of visual systems has compelled numerous investigations of developmental processes underlying eye patterning across Bilateria. It is well-established that homologs of the transcription factor Pax6 play a highly conserved role in eye fate specification and are at the top of the retinal determination gene network (RDGN) hierarchy. In insects, the two Pax6 homologs *eyeless* (*ey*) and *twin of eyeless* (*toy*) are required for the development of the two visual systems broadly found within the phylum (i.e., median and lateral eyes). Curiously, Pax6 homologs do not appear to maintain this function in well-studied chelicerate models, with emphasis on spiders, a lineage of arachnids with great diversity of eye form and acuity. It was recently proposed that the gene Pax2 (*shaven*; *sv*) may have subsumed the role of eye fate specification in chelicerates, a hypothesis predicated upon the observation that one of two spider Pax2 copies is strongly expressed in the developing lateral eyes during embryogenesis. However, no functional data are available for any Pax homologs across Chelicerata. We examined the incidence of Pax family genes across Chelicerata, as well as interrogated the expression and function of Pax2 and Pax6 homologs in the daddy-longlegs *Phalangium opilio*, an arachnid recently discovered to bear a highly plesiomorphic arrangement of visual systems. Here, we show that *ey* and *toy* are expressed early in the developing head lobes of *P. opilio*, whereas *sv* is not expressed until well after stages when downstream RDGN members (*eyes absent* and *sine oculis*) are already activated. Gene silencing of *ey*, *toy*, and *sv* individually had no discernible effect on eye development. By contrast, double knockdown of *ey* and *toy* resulted in an array of median eye defects, spanning loss of some cells of the eye to total loss of the median eyes. Gene expression assays also showed that depletion of the two Pax6 copies resulted in failure of the vestigial median and vestigial lateral eyes. These data are consistent with a conserved role for Pax6 homologs in patterning both visual systems and all three eye pairs in the daddy-longlegs. Our results comprise the first functional data for Pax6 genes in any chelicerate and suggest that heterochronic shifts in expression, rather than changes in function, underlie the atypical dynamics of Pax genes in derived arachnid groups such as spiders.
