## Supplementary material for "Pax6 homologs are required for patterning both visual systems of the daddy-longlegs *Phalangium opilio*": Table S1

### Sheet: Sheet1
Table S1. BLASTp hits for genes adjacent to ey and toy on scaffolds of representative arachnids.
Popi ptg000048l_1	Description		Ahen scaffold_7	Description	Ahen 2 scaffold_8	Description		Mgig scaffold_8	Description	Mgig scaffold_12	Description		Cscu scaffold_4	Description		Ptep NC_092205.1	Description
Popi_g27055	Dscam5		Ahen_g48967	hypothetical protein	Ahen_g51982	ribonuclease Z		Mgig_g37608	trafficking protein particle complex subunit 2	Mgig_g11169	ras-related and estrogen-regulated growth inhibitor		Cscu_g21872	ankyrin repeat and BTB/POZ domain-containing protein 2		LOC122269452	uncharacterized protein
Popi_g27056	hypothetical protein		Ahen_g48968	hypothetical protein	Ahen_g51983	hypothetical protein		Mgig_g37610	putative leucine-rich repeat-containing protein		[lots of genes in between]		Cscu_g21873	anaphase-promoting complex subunit 10		LOC107453701	matrix metalloproteinase-21
Popi_g27057	FGFR1 oncogene partner 2 homolog		Ahen_g48969	hypothetical protein	Ahen_g51984	guanylate cyclase 32E		Mgig_g37612	pericentriolar material 1 protein	Mgig_g11208	hypothetical protein		Cscu_g21874	uncharacterized protein		LOC107453694	ferritin, middle subunit
Popi_g27058	MICOS complex subunit MIC19		Ahen_g48970	hypothetical protein	Ahen_g51985	guanylate cyclase 32E		Mgig_g37613	uncharacterized protein	Mgig_g11209	uncharacterized protein		Cscu_g21875	unnamed protein product		LOC107453696	monocarboxylate transporter 12
Popi_g27059	pyruvate dehydrogenase protein X component		Ahen_g48972	prothoracicostatic peptide	Ahen_g51986	guanylate cyclase 32E		Mgig_g37618	carbonic anhydrase-related protein 10	Mgig_g11210	troponin T		Cscu_g21876	uncharacterized protein		LOC107453700	uncharacterized protein
Popi_g27060	small G protein signaling modulator 3		Ahen_g48970	hypothetical protein	Ahen_g51990	hypothetical protein		Mgig_g37620	carbonic anhydrase-related protein 10	Mgig_g11212	sodium-dependent proline transporter		Cscu_g21877	CD151 antigen		LOC107453700	lymphocyte cytosolic protein 2
Popi_g27061	uncharacterized protein		Ahen_g48969	hypothetical protein	Ahen_g51992	hypothetical protein		Mgig_g37621	carbonic anhydrase-related protein 10	Mgig_g11213	myosin light chain kinase, smooth muscle		Cscu_g21878	N-acetylglucosamine-1-phosphotransferase subunits alpha/beta		LOC107453692	transmembrane anterior posterior transformation protein 1
Popi_g27062	cleavage and polyadenylation specificity factor subunit 6		Ahen_g48968	hypothetical protein	Ahen_g51993	Somatostatin receptor type 1		Mgig_g37622	hypothetical protein	Mgig_g11216	hypothetical protein		Cscu_g21879	liprin-beta-1		LOC107440496	carbamoyl-phosphate synthetase 2, aspartate transcarbamylase, and dihydroorotase rudimentary
Popi_g27063	fatty acyl-CoA reductase 1		Ahen_g48967	hypothetical protein	Ahen_g51997	Acanthoscurrin-1		Mgig_g37626	transient receptor potential-gamma protein	Mgig_g11218	hypothetical protein		Cscu_g21881	nuclear receptor-interacting protein 3		LOC107452737	armadillo repeat-containing protein 2
Popi_g27064	putative fatty acyl-CoA reductase CG5065		Ahen_g48964	hypothetical protein	Ahen_g51999	hypothetical protein		Mgig_g37627	kinesin protein 3A	Mgig_g11221	ras association domain-containing protein 10		Cscu_g21885	uncharacterized protein		LOC122269449	uncharacterized protein DDB_G0280579
Popi_g27065	putative fatty acyl-CoA reductase CG5065		Ahen_g48963	uncharacterized protein	Ahen_g52000	hypothetical protein		Mgig_g37630	mastermind	Mgig_g11222	prothoracicostatic peptide		Cscu_g21886	dynein regulatory complex subunit 4		LOC122269450	uncharacterized protein
Popi_g27066	uncharacterized protein KIAA0930 homolog		Ahen_g48962	hypothetical protein	Ahen_g52001	hypothetical protein		Mgig_g37636	fuzzy planar cell polarity protein protein	Mgig_g11225	AN1-type zinc finger protein 5		Cscu_g21887	uncharacterized protein		LOC107440498	uncharacterized protein
Popi_g27067	zinc finger protein Helios		Ahen_g48961	Buccalin	Ahen_g52002	hypothetical protein		Mgig_g37638	BLOC-2 complex member HPS5/hermansky-Pudlak syndrome 5 protein	Mgig_g11239	Buccalin		Cscu_g21888	uncharacterized protein		LOC107440497	LHFPL tetraspan subfamily member 6 protein
Popi_g27068	glucose dehydrogenase [FAD, quinone]		Ahen_g48960	uncharacterized protein [Parasteatoda tepidariorum]	Ahen_g52003	hypothetical protein		Mgig_g37639	troponin I	Mgig_g11244	hypothetical protein		Cscu_g21889	importin-7		LOC122269451	uncharacterized protein
Popi_g27069	Transposable element Tc1 transposase		Ahen_g48958	diuretic hormone class 2	Ahen_g52004	poly(A)-specific ribonuclease PARN		Mgig_g37641	troponin T	Mgig_g11245	hypothetical protein		Cscu_g21890	putative fatty acyl-CoA reductase		LOC107440493	major facilitator superfamily domain-containing protein 6-A
Popi_g27070	formin-binding protein 4		Ahen_g48956	guanine nucleotide-binding protein subunit beta-2	Ahen_g52005	hypothetical protein		Mgig_g37642	sodium-dependent proline transporter	Mgig_g11248	hypothetical protein		Cscu_g21892	fatty acyl-CoA reductase 1		LOC107440492	MLX interacting protein mondo
Popi_g27071	MAP kinase-activating death domain protein		Ahen_g48955	uncharacterized protein [Parasteatoda tepidariorum]	Ahen_g52006	hypothetical protein		Mgig_g37643	uncharacterized protein	Mgig_g11251	hypothetical protein		Cscu_g21893	methyltransferase protein 7A		LOC107440491	P2X purinoceptor 4
Popi_g27072	uncharacterized protein		Ahen_g48952	uncharacterized protein	Ahen_g52007	Craniofacial development protein 2		Mgig_g37644	ras association domain-containing protein 10	Mgig_g11252	RB1-inducible coiled-coil protein 1		Cscu_g21894	methyltransferase protein 7A		LOC107440489	RWD domain-containing protein 4
Popi_g27073	uncharacterized protein		Ahen_g48951	CWF19 protein 1	Ahen_g52009	hypothetical protein		Mgig_g37648	prothoracicostatic peptide	Mgig_g11263	ETS homologous factor		Cscu_g21895	methyltransferase protein 7A		LOC107440488	replication factor C subunit RfC3
Popi_g27074	ETS homologous factor		Ahen_g48950	ETS homologous factor	Ahen_g52010	hypothetical protein		Mgig_g37649	hypothetical protein	Mgig_g11266	DNA polymerase delta 1, catalytic subunit		Cscu_g21897	uncharacterized protein		LOC107440486	matrix metalloproteinase-17
Popi_g27075	hypothetical protein		Ahen_g48949	hypothetical protein	Ahen_g52012	hypothetical protein		Mgig_g37651	syntaxin-12	Mgig_g11267	transmembrane 7 superfamily member 3		Cscu_g21898	uncharacterized protein		LOC107440485	E3 ubiquitin-protein ligase Bre1
Popi_g27076	serine protease/chymotrypsin A		Ahen_g48948	hypothetical protein	Ahen_g52014	hypothetical protein		Mgig_g37652	ETS homologous factor	Mgig_g11270	hypothetical protein		Cscu_g21899	fatty acyl-CoA reductase 1		LOC107440484	S-formylglutathione hydrolase
Popi_g27077	A disintegrin and metalloproteinase with thrombospondin motifs		Ahen_g48947	protein GVQW3	Ahen_g52015	hypothetical protein		Mgig_g37653	hypothetical protein	Mgig_g11271	hypothetical protein		Cscu_g21900	uncharacterized protein		LOC107440483	probable splicing factor, arginine/serine-rich 6
Popi_g27078	eyes absent		Ahen_g48945	uncharacterized protein	Ahen_g52016	class A basic helix-loop-helix protein 15		Mgig_g37656	anaphase-promoting complex subunit 4	Mgig_g11273	RNA-directed DNA polymerase from mobile element jockey		Cscu_g21901	hypothetical protein		LOC107440480	choline/ethanolamine kinase
Popi_g27080	cysteine--tRNA ligase, cytoplasmic		Ahen_g48944	ribosome-binding protein 1	Ahen_g52018	hypothetical protein		Mgig_g37657	choline/ethanolamine kinase	Mgig_g11274	craniofacial development protein 2		Cscu_g21902	Alpha-dioxygenase 2		LOC107436595	proton-coupled zinc antiporter SLC30A1
Popi_g27081	DNA polymerase delta 1, catalytic subunit		Ahen_g48943	twin of eyeless	Ahen_g52020	hypothetical protein		Mgig_g37658	xylosyl- and glucuronyltransferase LARGE1	Mgig_g11276	ankyrin repeat and SAM domain-containing protein 1A		Cscu_g21904	hypothetical protein		LOC107436595	eyeless
Popi_g27082	kelch protein 10		Ahen_g48941	hypothetical protein	Ahen_g52021	ankyrin repeat and SAM domain-containing protein 1A		Mgig_g37663	hypothetical protein	Mgig_g11278	hypothetical protein		Cscu_g21905	transposon Ty3-I Gag-Pol polyprotein		LOC139425086	uncharacterized protein
Popi_g27083	twin of eyeless		Ahen_g48940	ankyrin repeat and SAM domain-containing protein 1A	Ahen_g52022	hypothetical protein		Mgig_g37666	twin of eyeless	Mgig_g11279	eyeless		Cscu_g21906	transposon Ty3-I Gag-Pol polyprotein		LOC107436597	ankyrin repeat and SAM domain-containing protein 1A
Popi_g27084	transmembrane 7 superfamily member 3		Ahen_g48939	Transposable element Tc1 transposase	Ahen_g52023	ankyrin repeat and SAM domain-containing protein 1A		Mgig_g37667	twin of eyeless	Mgig_g11280	eyeless		Cscu_g21908	protein FAM200A		LOC107441893	twin of eyeless
Popi_g27085	eyeless		Ahen_g48935	eyeless	Ahen_g52024	eyeless		Mgig_g37668	ankyrin repeat and SAM domain-containing protein 1A	Mgig_g11283	ciliary microtubule-associated protein 3		Cscu_g21910	uncharacterized protein		LOC107454941	ETS homologous factor
Popi_g27086	sodium-dependent glucose transporter 1		Ahen_g48934	hypothetical protein	Ahen_g52025	eyeless		Mgig_g37676	eyeless	Mgig_g11284	general transcription factor IIH subunit 1		Cscu_g21911	soluble guanylate cyclase 88E		LOC139424993	uncharacterized protein
Popi_g27087	sodium-dependent glucose transporter 1		Ahen_g48933	eyeless	Ahen_g52027	eyeless		Mgig_g37691	ras-related and estrogen-regulated growth inhibitor	Mgig_g11286	troponin I		Cscu_g21914	glycoprotein 3-alpha-L-fucosyltransferase A		LOC107454939	phospholipid-transporting ATPase ABCA3
Popi_g27088	ankyrin repeat and SAM domain-containing protein 1A		Ahen_g48932	hypothetical protein	Ahen_g52029	clavesin-2		Mgig_g37692	Zinc/cadmium resistance protein	Mgig_g11288	oxysterol-binding protein-related protein 8		Cscu_g21915	trissin		LOC107453322	kinase suppressor of Ras 1
Popi_g27089	general transcription factor IIH subunit 1		Ahen_g48931	rab11 family-interacting protein 5	Ahen_g52030	hypothetical protein		Mgig_g37693	serine/arginine-rich splicing factor 4	Mgig_g11291	myeloid leukemia factor 1		Cscu_g21917	glutamate receptor ionotropic		LOC107453325	beta-1,4-glucuronyltransferase 1
Popi_g27090	eukaryotic translation initiation factor 3 subunit M		Ahen_g48929	Zinc/cadmium resistance protein	Ahen_g52031	hypothetical protein		Mgig_g37694	para-nitrobenzyl esterase	Mgig_g11294	E3 ubiquitin-protein ligase TRIM33		Cscu_g21918	uncharacterized protein		LOC107453327	leucine-rich repeat-containing protein let-4
Popi_g27091	hypothetical protein CHUAL_004302		Ahen_g48928	hypothetical protein	Ahen_g52032	peroxidase		Mgig_g37696	para-nitrobenzyl esterase	Mgig_g11295	myotubularin-related protein 13		Cscu_g21922	vesicular glutamate transporter 1		LOC139424992	uncharacterized protein
Popi_g27092	putative methyltransferase DDB_G0268948		Ahen_g48927	hypothetical protein	Ahen_g52033	hypothetical protein		Mgig_g37699	hypothetical protein	Mgig_g11296	myotubularin-related protein 13		Cscu_g21923	uncharacterized protein		LOC107453321	sodium channel protein PaFPC1
Popi_g27093	uncharacterized protein C1orf198 homolog		Ahen_g48926	hypothetical protein	Ahen_g52034	proteasome inhibitor PI31 subunit		Mgig_g37704	para-nitrobenzyl esterase	Mgig_g11297	CD9 antigen		Cscu_g21926	serine/arginine-rich splicing factor 3		LOC107453320	patronin
Popi_g27094	X-ray repair cross-complementing protein 5		Ahen_g48925	hypothetical protein	Ahen_g52035	adenylyl cyclase-associated protein 1		Mgig_g37707	RAC-gamma serine/threonine-protein kinase	Mgig_g11308	low-density lipoprotein receptor-related protein 2		Cscu_g21927	putative nuclease HARBI1		LOC107453324	DBIRD complex subunit ZNF326
Popi_g27095	cycle		Ahen_g48924	zinc transporter 1	Ahen_g52037	protein GVQW3		Mgig_g37709	glucose dehydrogenase [FAD, quinone]	Mgig_g11309	putative vitellogenin receptor yl		Cscu_g21928	trihelix transcription factor GTL1		LOC107448244	uncharacterized protein
Popi_g27098	NFU1 iron-sulfur cluster scaffold homolog		Ahen_g48923	hypothetical protein	Ahen_g52038	hypothetical protein		Mgig_g37710	protein ORAOV1 homolog	Mgig_g11310	zinc finger CCCH domain-containing protein 11A		Cscu_g21929	cholinephosphotransferase 1		LOC122270420	zinc finger protein 32
Popi_g27099	protein FAM204A		Ahen_g48922	serine/arginine-rich splicing factor 4	Ahen_g52040	uncharacterized protein		Mgig_g37711	BED-type domain-containing protein	Mgig_g11311	choline/ethanolamine kinase		Cscu_g21930	uncharacterized protein		LOC107445992	uncharacterized protein
Popi_g27100	Ig V-type domain-containing protein		Ahen_g48915	choline kinase alpha	Ahen_g52041	homeobox protein dve-1		Mgig_g37712	hypothetical protein	Mgig_g11312	choline/ethanolamine kinase		Cscu_g21933	PHD and RING finger domain-containing protein 1		LOC107445993	ribosomal protein L19
Popi_g27101	zinc finger protein 208		Ahen_g48914	ankyrin repeat and BTB/POZ domain-containing protein 2	Ahen_g52042	peptidyl-prolyl cis-trans isomerase F, mitochondrial		Mgig_g37714	bestrophin-3	Mgig_g11313	short transient receptor potential channel 4		Cscu_g21938	twin of eyeless		LOC107445990	eukaryotic translation initiation factor 4E transporter
Popi_g27102	vacuolar protein sorting-associated protein 28 homolog		Ahen_g48911	anaphase-promoting complex subunit 4	Ahen_g52046	histone H1E		Mgig_g37718	bestrophin-4	Mgig_g11314	short transient receptor potential channel 4		Cscu_g21939	ankyrin repeat and SAM domain-containing protein 1A		LOC107445991	LOC107445991
Popi_g27103	ATP-dependent RNA helicase DDX24		Ahen_g48910	tubulin polyglutamylase complex subunit 1	Ahen_g52047	hypothetical protein		Mgig_g37719	Bestrophin-1	Mgig_g11315	zinc finger MYM-type protein 1		Cscu_g21953	eyeless		LOC139427219	uncharacterized protein
Popi_g27104	cuticle protein 10.9		Ahen_g48909	hypothetical protein	Ahen_g52048	hypothetical protein		Mgig_g37721	transcription factor SUM-1	Mgig_g11316	single-stranded DNA-binding protein 3		Cscu_g21962	ETS homologous factor		LOC107450160	sn-1-specific diacylglycerol lipase ABHD11
Popi_g27105	activating transcription factor 7-interacting protein 1		Ahen_g48908	serine beta-lactamase protein LACTB	Ahen_g52049	hypothetical protein		Mgig_g37722	NGF domain-containing protein	Mgig_g11317	single-stranded DNA-binding protein 3		Cscu_g21963	ETS homologous factor		LOC107441218	sn-1-specific diacylglycerol lipase ABHD11
Popi_g27106	Sterile alpha motif domain containing protein 3		Ahen_g48907	alpha-mannosidase 2	Ahen_g52050	chitinase domain-containing protein 1		Mgig_g37732	SH3 and multiple ankyrin repeat domains like protein	Mgig_g11318	BED-type domain-containing protein		Cscu_g21965	low-density lipoprotein receptor-related protein 1		LOC107441213	sn-1-specific diacylglycerol lipase ABHD11
Popi_g27107	uncharacterized protein		Ahen_g48906	hypothetical protein	Ahen_g52051	hypothetical protein		Mgig_g37733	adhesion G protein-coupled receptor L2	Mgig_g11320	single-stranded DNA-binding protein 3		Cscu_g21966	low-density lipoprotein receptor-related protein 1		LOC139425084	class E basic helix-loop-helix protein 22
Popi_g27108	transcription elongation factor SPT5		Ahen_g48905	hypothetical protein	Ahen_g52052	protein N-lysine methyltransferase METTL21D		Mgig_g37734	adhesion G protein-coupled receptor L1	Mgig_g11323	hypothetical protein		Cscu_g21970	zinc finger MYND domain-containing protein 12		LOC107441217	uncharacterized protein
Popi_g27109	low-density lipoprotein receptor-related protein 4		Ahen_g48904	alpha-mannosidase 2	Ahen_g52053	translation initiation factor IF-2		Mgig_g37735	wee1 protein kinase 2	Mgig_g11331	Putative protein in type-1 retrotransposable element R1DM		Cscu_g21971	syntaxin-12		LOC122270417	uncharacterized protein
Popi_g27110	SAM pointed domain-containing Ets transcription factor		Ahen_g48905	hypothetical protein	Ahen_g52054	splicing factor 3B subunit 6		Mgig_g37737	inositol 1,4,5-triphosphate receptor associated 1	Mgig_g11333	ubiquitin-conjugating enzyme ATG10		Cscu_g21972	hypothetical protein		LOC122270422	uncharacterized protein
Popi_g27111	tetraspanin-9		Ahen_g48906	hypothetical protein	Ahen_g52055	doublecortin domain-containing protein 2		Mgig_g37738	SIN3-HDAC complex-associated factor	Mgig_g11334	phenylalanine--tRNA ligase alpha subunit		Cscu_g21973	uncharacterized protein		LOC139424990	uncharacterized protein
Popi_g27114	Buccalin		Ahen_g48907	alpha-mannosidase 2	Ahen_g52056	probable serine incorporator		Mgig_g37740	Charged multivesicular body protein 2a	Mgig_g11335	intraflagellar transport protein 25 homolog		Cscu_g21974	protein FAM200A		LOC107441222	uncharacterized protein
Popi_g27115	diuretic hormone class 2		Ahen_g48908	serine beta-lactamase-like protein LACTB	Ahen_g52057	hypothetical protein		Mgig_g37741	actin-related protein 6	Mgig_g11336	membrane magnesium transporter 1		Cscu_g21975	hypothetical protein
Popi_g27116	dentin sialophosphoprotein		Ahen_g48909	hypothetical protein	Ahen_g52058	hypothetical protein				Mgig_g11337	histone-arginine methyltransferase CARMER		Cscu_g21976	hypothetical protein
										Mgig_g11338	hypothetical protein		Cscu_g21977	diuretic hormone class 2
										Mgig_g11339	histone-arginine methyltransferase CARMER		Cscu_g21979	hypothetical protein
										Mgig_g11340	hypothetical protein		Cscu_g21980	Buccalin
										Mgig_g11341	mediator of RNA polymerase II transcription subunit 8		Cscu_g21981	uncharacterized protein
										Mgig_g11342	hypothetical protein		Cscu_g21982	prothoracicostatic peptide
													Cscu_g21983	zinc finger and BTB domain-containing protein 37
													Cscu_g21984	zinc finger and BTB domain-containing protein 37
													Cscu_g21985	uncharacterized protein
													Cscu_g21987	ras association domain-containing protein 10
													Cscu_g21989	uncharacterized protein
													Cscu_g21990	myosin light chain kinase, smooth muscle
													Cscu_g21991	sodium-dependent proline transporter
													Cscu_g21992	sodium-dependent proline transporter
													Cscu_g21994	troponin T
													Cscu_g21995	troponin I
													Cscu_g21996	BLOC-2 complex member HPS5/hermansky-Pudlak syndrome 5 protein
													Cscu_g21997	BLOC-2 complex member HPS5/hermansky-Pudlak syndrome 5 protein
													Cscu_g21999	fuzzy planar cell polarity protein
													Cscu_g22001	RuvB 2
													Cscu_g22002	uncharacterized protein
