## Supplementary material for "Pax6 homologs are required for patterning both visual systems of the daddy-longlegs *Phalangium opilio*": Table S2

### Sheet: Sheet1
Table S2. Locations of targeted genes adjacent to ey and toy on scaffolds of representative arachnids.
	Species	P. opilio	M. giganteus		C. sculpturatus		A. hentzi		P. tepidariorum
Gene	Scaffold	ptg000048l_1	8	12	1	4	7	8	NC_092205.1	NC_092215.1
zinc-cadmium resistance protein		g26947	g37692	g10821			g48924, g48929		LOC107440479
BLOC-2 complex member HPS5/hermansky-Pudlak syndrome 5 protein		g27007	g37638			g21996	g48993		LOC107454818
ETS homologous factor		g27074	g37652	g11263		g21962	g48950		LOC107454941	LOC107457256
twin of eyeless		g27083	g37666			g21938	g48943		LOC107441893
eyeless		g27085	g37676	g11279		g21953	g48935	g52024	LOC107436595
ankyrim repeat/SAM domain-containing protein 1A		g27088	g37668	g11276		g21939	g48940	g52021	LOC107436597	LOC122269204, LOC107456879, LOC122271359
Buccalin		g27114		g11239	g4743	g21980	g48961
diuretic hormone class 2		g27115	g37575			g21977	g48958		LOC107449698
syntaxin-12		g27119	g37651			g21971	g48951		LOC107453341
prothoracicostatic peptide		g27470	g37648	g11222		g21982	g48972		LOC107457467
troponin I		g27473	g37639	g11286		g21995	g48990	g52430
troponin T		g27474	g37641	g11210		g21994	g48988	g52411	LOC107454811
sodium-dependent proline transporter		g27475	g37642	g11212	g4956	g21991	g48980	g52414
myosin kinase light chain, smooth muscle		g27476		g11213		g21990	g48978	g52419
ras associated domain-containing protein 10		g27477	g37644	g11221		g21987	g48976	g52422	LOC107441428
fuzzy planar cell polarity protein			g37636			g21999	g49063
anaphase-promoting complex subunit 4			g37656				g48911
choline kinase alpha; choline/ethanolamine kinase			g37657	g11311		g21857	g48915
serine/arginine-rich splicing factor 4			g37693	g10822		g22019	g48922		LOC107440483
