## Supplementary material for "Pax6 homologs are required for patterning both visual systems of the daddy-longlegs *Phalangium opilio*": Table S4

### Sheet: Sheet2
Table S4. Normalized counts and relative expression of Pax and RDGN genes.
		Normalized Counts											Standardized counts
Gene	Gene ID	Control mean	Control SD	Pax2 mean	Pax2 SD	Pax6A mean	Pax6A SD	Pax6B mean	Pax6B SD	Pax6A6B mean	Pax6A6B SD		Control mean	Control SD	Pax2 mean	Pax2 SD	Pax6A mean	Pax6A SD	Pax6B mean	Pax6B SD	Pax6A6B mean	Pax6A6B SD
eyeless	g27085	1814.14	39.6835	613.254	17.3695	756.221	57.0346	389.319	11.4966	597.405	22.3329		1	0.0309352	0.33804	0.00973625	0.416847	0.0327344	0.214602	0.00788647	0.329304	0.0142631
twin of eyeless	g27083	445.288	7.54035	154.057	22.7528	302.407	56.4652	172.06	14.2313	184.356	7.97831		1	0.0239478	0.345972	0.0511962	0.679127	0.127327	0.386401	0.0326227	0.414015	0.01924
Pax2	g15475	743.079	29.1996	222.955	1.87644	781.524	85.2803	178.904	30.9308	358.21	7.08769		1	0.055572	0.300042	0.00298852	1.05174	0.121981	0.240761	0.0426868	0.482062	0.0212087
gooseberry3	g2224	874.993	44.9718	273.863	29.6847	667.33	47.6769	452.94	3.90014	538.986	15.5116		1	0.0726859	0.312988	0.0347525	0.762668	0.0671231	0.517649	0.0269762	0.615989	0.0362852
gooseberry1	g2208	196.09	13.438	131.438	14.9039	229.861	24.5825	230.857	13.6174	221.232	9.39264		1	0.0969156	0.670293	0.0791532	1.17222	0.148893	1.1773	0.106451	1.12821	0.0909513
gooseberry2	g2209	330.583	18.7678	155.233	0.638177	309.807	31.218	76.1436	7.25404	219.611	4.83848		1	0.0802876	0.469573	0.00344391	0.937153	0.108389	0.230331	0.0255439	0.664314	0.0404548
Pox meso 1	g16707	77.6183	13.0222	14.8288	5.59573	31.2988	4.10553	0.312027	0.540446	52.141	3.29749		1	0.237267	0.191048	0.0774705	0.403241	0.0858759	0.00402002	0.00699547	0.671762	0.120445
Pox meso 2	g3547	225.972	46.2125	172.076	23.1284	335.198	7.91539	160.452	5.83216	286.876	15.4752		1	0.289215	0.761493	0.134198	1.48336	0.305372	0.710052	0.147486	1.26952	0.268505
Pax-like	g16235	19.6948	0.993359	11.7488	4.16558	10.331	3.4507	10.1107	2.15035	14.4993	1.97389		1	0.0713296	0.596544	0.213024	0.524552	0.177195	0.513368	0.112212	0.736199	0.106882
eyegone1	g17526	74.5859	8.90396	33.6235	13.7657	64.3854	11.3703	17.1009	2.28389	32.9451	5.58482		1	0.168827	0.450802	0.190986	0.863238	0.184009	0.229278	0.0410708	0.441707	0.0915814
eyegone2	g17528	225.315	10.384	213.977	21.4719	232.91	23.5829	157.503	15.4993	184.646	20.1571		1	0.0651762	0.949683	0.0973144	1.03371	0.114998	0.699035	0.0759596	0.819502	0.0971076
Pox neuro	g77	17.9915	7.40841	0	0	6.86236	1.66673	13.1758	1.75667	4.07612	3.54205		1	0.582334	0	0	0.381422	0.182345	0.732333	0.316968	0.226558	0.217858
dachshund	g4280	3105.1	74.7879	971.431	43.0569	2050.3	190.617	629.302	104.829	1288.93	38.571		1	0.0340621	0.31285	0.014048	0.660302	0.0634149	0.202667	0.0341113	0.415102	0.0159456
sine oculis	g14175	724.544	16.4608	343.081	30.6712	641.575	82.7318	279.069	39.2426	470.064	5.72157		1	0.0321294	0.473513	0.0425762	0.885488	0.115943	0.385165	0.0548642	0.648772	0.0167215
eyes absent	g27078	1513.51	37.8025	734.618	26.2626	1230.03	64.1018	533.668	31.5844	1013.16	46.9781		1	0.0353224	0.485373	0.0176549	0.812701	0.0469661	0.352602	0.0226505	0.669407	0.0352558
Optix	g14172	673.369	35.4351	456.748	16.5819	531.089	36.8317	1216.14	92.7305	553.828	8.26954		1	0.0744211	0.678303	0.0265037	0.788704	0.0686619	1.80605	0.167324	0.822473	0.0449901
orthodenticle	g12120	889.26	41.1279	422.579	33.5618	808.161	100.403	425.005	36.4043	882.923	21.3528		1	0.0654068	0.475202	0.0387577	0.908801	0.120477	0.477931	0.046524	0.992873	0.0518191
atonal	g15520	331.531	32.0559	205.771	5.36684	351.412	15.0387	86.3305	4.04908	190.398	10.4175		1	0.136741	0.620669	0.0219907	1.05997	0.112078	0.260399	0.0279839	0.574299	0.0638034
